# Enhancer lncRNA LOC730338 modulates BCR signaling and immune evasion in lymphoma by regulating RNA homeostasis

**DOI:** 10.1101/2024.12.10.627805

**Authors:** Luciano Cascione, Francesca Guidetti, Sunandini Ramnarayanan, Andrea Rinaldi, Filippo Spriano, Alex Zadro, Chiara Tarantelli, Serena Zambarbieri, Nicolas Munz, Simone Avesani, Alberto J. Arribas, Rosalba Giugno, Rory Johnson, Francesco Bertoni, Sara Napoli

## Abstract

Chronic antigenic stimulation is a central factor in the development of marginal zone lymphoma (MZL). While the pharmacological inhibition of the B-cell receptor (BCR) signaling by Bruton’s tyrosine kinase (BTK) inhibitors is initially effective, the development of resistance remains a challenge in treating MZL and other B-cell malignancies. Enhancer activation remodeling is a key epigenetic mechanism that enables tumor adaptation during therapy. The most active regulatory regions cluster in super-enhancers and produce enhancer RNAs (eRNAs), a class of unstable noncoding transcripts that primarily serve as scaffolds for chromatin looping. However, when stabilized, these eRNAs can evolve into long noncoding RNA (lncRNAs) with distinct functions.

To investigate enhancer-associated long non-coding RNAs (elncRNAs) involved in shaping BCR pathway dependence, we conducted a CRISPR interference (CRISPRi) screen in MZL cells. We identified LOC730338, an elncRNA linked to A-to-I RNA editing, which we renamed ADARreg. ADARreg renders tumor cells refractory to BCR pathway inhibition by modulating ADAR2 nuclear translocation and altering RNA modification patterns in key regulatory isoforms through coordinated control of RNA stability and localization, as revealed through subcellular direct RNA sequencing (DRS). In addition, ADARreg induces an immune-suppressive transcriptional program, increasing the production of inhibitory cytokines and receptors that diminish NK cell-mediated cytotoxicity.

Together, these findings uncover a novel role for elncRNAs in orchestrating immune evasion and provide a potential therapeutic strategy to overcome resistance in lymphoma and other immune-related diseases.

**Graphical abstract:** 

**Highlights:**

- The enhancer-associated long non-coding RNA ADARreg modulates RNA editing and alters the stability and localization of key immune-related transcripts, thereby enabling tumor immune evasion.
- ADARreg has prognostic and therapeutic relevance, linking resistance mechanisms and immune modulation, which supports the development of RNA-based therapeutic strategies in cancer.
