## Supplementary material for "Enhancer lncRNA LOC730338 modulates BCR signaling and immune evasion in lymphoma by regulating RNA homeostasis": Supplemetal Table 5

### Sheet: Sheet1
source	term_name	adj_p_value	negative_log10_of_adj_p_value	term_size	query_size	intersections
KEGG	Antigen processing and presentation	9.53e-05	4.02074	69	77	CTSS,CTSB,HLA-B,HLA-DPB1
KEGG	Epithelial cell signaling in Helicobacter pylori infection	0.000172	3.76325	70	88	F11R,LYN,PLCG2,JAM3
KEGG	Epstein-Barr virus infection	0.000272	3.56618	198	77	LYN,HLA-B,IFNAR2,PLCG2,HLA-DPB1
KEGG	Pathways in cancer	0.001569	2.80439	527	70	TFG,TRAF1,PGF,LAMC1,IFNAR2,PLCG2
REAC	DNA Repair	9.11e-06	5.04045	329	91	ERCC6,FAAP24,UBE2L6,POLH,RFC4,CLSPN,RMI2,BRCA1
REAC	Cell Cycle	1.73e-05	4.76183	677	91	HMMR,TUBGCP6,LYN,DYNC1H1,OIP5,RFC4,SFI1,CLSPN,RMI2,BRCA1
REAC	Adaptive Immune System	1.78e-05	4.74848	809	77	CLEC2D,CTSS,HMGB1,CTSB,UBE2L6,LYN,DYNC1H1,HLA-B,PLCG2,HLA-DPB1
REAC	MHC class II antigen presentation	0.005212	2.283	123	77	CTSS,CTSB,DYNC1H1,HLA-DPB1
