## Supplementary material for "Enhancer lncRNA LOC730338 modulates BCR signaling and immune evasion in lymphoma by regulating RNA homeostasis": Supplemetal Table 8

### Sheet: ADARreg_kd
alternatively transcribed genes (opposite modulated transcripts ) (adj p-Value< 0.05)	Intronic editing (pvalue< 0.05)	Sequence-specific Intronic editing (pvalue< 0.05)	3'UTR editing (pvalue< 0.05)	Sequence-specific 3'UTR editing (pvalue< 0.05)
AAAS	NO	NO	NO	NO
ABCA5	NO	NO	NO	NO
ABCD4	NO	NO	NO	NO
ABCF3	NO	NO	NO	NO
ABHD4	NO	NO	NO	NO
ABR	NO	NO	NO	NO
ABTB1	NO	NO	NO	NO
AC005670.3	NO	NO	NO	NO
AC016876.1	NO	NO	NO	NO
AC021054.1	NO	NO	NO	NO
AC138969.1	NO	NO	NO	NO
AC139795.2	NO	NO	NO	NO
ACACA	YES	NO	NO	NO
ACAD10	NO	NO	NO	NO
ACADVL	NO	NO	NO	NO
ACBD4	NO	NO	NO	NO
ACCS	NO	NO	NO	NO
ACOT2	NO	NO	NO	NO
ACOT8	NO	NO	NO	NO
ACP1	NO	NO	NO	NO
ACSF3	NO	NO	NO	NO
ACTG1	NO	NO	NO	NO
ACTN1	NO	NO	NO	NO
ACTN4	NO	NO	NO	NO
ACTR10	NO	NO	NO	NO
ACY1	NO	NO	NO	NO
ADA2	NO	NO	NO	NO
ADAM17	NO	NO	NO	NO
ADAM19	NO	NO	NO	NO
ADCK2	NO	NO	NO	NO
ADCY3	YES	NO	NO	NO
ADCY7	NO	NO	NO	NO
ADD1	NO	NO	NO	NO
ADGRE5	YES	NO	NO	NO
ADGRG1	NO	NO	NO	NO
AGAP2	NO	NO	NO	NO
AGER	NO	NO	NO	NO
AGO2	NO	NO	NO	NO
AHCYL2	NO	NO	NO	NO
AHSA2P	NO	NO	NO	NO
AIP	NO	NO	NO	NO
AKAP1	NO	NO	NO	NO
AKAP13	NO	NO	NO	NO
AKR1A1	NO	NO	NO	NO
AKT1	YES	NO	NO	NO
AL117329.1	NO	NO	NO	NO
ALAS1	NO	NO	NO	NO
ALDOA	NO	NO	NO	NO
ALG3	NO	NO	NO	NO
ALKBH6	NO	NO	NO	NO
AMZ2	NO	NO	NO	NO
ANAPC11	NO	NO	NO	NO
ANAPC5	YES	NO	NO	NO
ANAPC7	YES	NO	NO	NO
ANKHD1	NO	NO	NO	NO
ANKMY1	NO	NO	NO	NO
ANKRD11	YES	NO	NO	NO
ANKRD13C	NO	NO	NO	NO
ANKRD16	NO	NO	NO	NO
ANKRD28	NO	NO	NO	NO
ANKRD44	YES	NO	NO	NO
AOC1	NO	NO	NO	NO
AP000866.6	NO	NO	NO	NO
AP005262.2	NO	NO	NO	NO
AP1G1	NO	NO	NO	NO
AP1M1	NO	NO	NO	NO
AP2A1	NO	NO	NO	NO
AP2A2	NO	NO	NO	NO
AP3D1	YES	NO	NO	NO
AP3S2	YES	NO	NO	NO
AP4M1	NO	NO	NO	NO
AP5Z1	NO	NO	NO	NO
APEH	NO	NO	NO	NO
APPL1	NO	NO	NO	NO
APTX	NO	NO	NO	NO
ARAF	NO	NO	NO	NO
ARAP1	NO	NO	NO	NO
ARCN1	NO	NO	NO	NO
ARF1	NO	NO	NO	NO
ARF5	NO	NO	NO	NO
ARFGAP1	NO	NO	NO	NO
ARFGAP2	YES	NO	NO	NO
ARFRP1	NO	NO	NO	NO
ARHGAP19	NO	NO	NO	NO
ARHGAP33	NO	NO	NO	NO
ARHGDIA	NO	NO	NO	NO
ARHGEF2	NO	NO	NO	NO
ARID1B	NO	NO	NO	NO
ARID3A	NO	NO	YES	NO
ARID4A	NO	NO	NO	NO
ARID5A	NO	NO	NO	NO
ARL1	NO	NO	NO	NO
ARMC10	NO	NO	NO	NO
ARMC8	YES	NO	NO	NO
ARMCX3	NO	NO	NO	NO
ARNT	NO	NO	NO	NO
ARPC1B	YES	NO	NO	NO
ARSA	NO	NO	NO	NO
ARV1	NO	NO	NO	NO
ASAH1	NO	NO	NO	NO
ASCC2	NO	NO	NO	NO
ASL	NO	NO	NO	NO
ATAT1	NO	NO	NO	NO
ATG13	NO	NO	NO	NO
ATG16L2	NO	NO	NO	NO
ATG4B	NO	NO	YES	NO
ATG7	NO	NO	NO	NO
ATG9A	NO	NO	NO	NO
ATP11C	NO	NO	NO	NO
ATP13A1	NO	NO	NO	NO
ATP1A1	NO	NO	NO	NO
ATP2A3	NO	NO	NO	NO
ATP2B1	NO	NO	NO	NO
ATP2B4	NO	NO	NO	NO
ATP2C1	NO	NO	NO	NO
ATP5F1D	NO	NO	NO	NO
ATP5MF	NO	NO	NO	NO
ATP6AP2	NO	NO	NO	NO
ATP6V0E1	NO	NO	NO	NO
ATR	YES	NO	NO	NO
ATRX	NO	NO	NO	NO
ATXN2L	NO	NO	NO	NO
ATXN3	NO	NO	NO	NO
AURKA	NO	NO	NO	NO
AURKB	YES	NO	NO	NO
AUTS2	YES	YES	NO	NO
AXIN1	NO	NO	NO	NO
AZIN1	YES	NO	NO	NO
B2M	NO	NO	NO	NO
B4GALT6	NO	NO	NO	NO
B9D1	NO	NO	NO	NO
BABAM1	YES	NO	NO	NO
BAG6	NO	NO	NO	NO
BAIAP2	NO	NO	NO	NO
BAP1	NO	NO	NO	NO
BAX	NO	NO	NO	NO
BAZ2B	NO	NO	NO	NO
BBS1	NO	NO	NO	NO
BBS5	NO	NO	NO	NO
BBX	NO	NO	NO	NO
BCAP31	NO	NO	NO	NO
BCL7B	NO	NO	NO	NO
BCOR	NO	NO	NO	NO
BECN1	NO	NO	NO	NO
BID	YES	NO	NO	NO
BIN3	NO	NO	NO	NO
BIVM	YES	NO	NO	NO
BMP2K	NO	NO	NO	NO
BOLA2B	NO	NO	NO	NO
BRD2	NO	NO	NO	NO
BRD4	NO	NO	NO	NO
BRF1	NO	NO	NO	NO
BTBD8	NO	NO	NO	NO
BTN3A2	NO	NO	NO	NO
BUD31	NO	NO	NO	NO
C11orf49	NO	NO	NO	NO
C11orf80	NO	NO	NO	NO
C12orf10	NO	NO	NO	NO
C12orf29	NO	NO	NO	NO
C15orf40	NO	NO	YES	NO
C17orf53	NO	NO	NO	NO
C17orf75	NO	NO	NO	NO
C1orf131	NO	NO	NO	NO
C1orf43	NO	NO	NO	NO
C21orf91	NO	NO	NO	NO
C22orf46	NO	NO	NO	NO
C2CD2	NO	NO	NO	NO
C9orf64	NO	NO	NO	NO
CA5BP1	NO	NO	NO	NO
CABYR	NO	NO	NO	NO
CAD	NO	NO	NO	NO
CALM2	NO	NO	NO	NO
CAMKK2	NO	NO	NO	NO
CAND2	NO	NO	NO	NO
CANT1	NO	NO	NO	NO
CANX	NO	NO	NO	NO
CAP1	NO	NO	NO	NO
CAPN2	NO	NO	NO	NO
CAPRIN2	NO	NO	NO	NO
CAPZB	YES	NO	NO	NO
CARD8	NO	NO	NO	NO
CARF	NO	NO	NO	NO
CARM1	NO	NO	NO	NO
CARS2	NO	NO	NO	NO
CASC3	NO	NO	NO	NO
CASC4	NO	NO	NO	NO
CASP3	NO	NO	NO	NO
CASP8	YES	NO	NO	NO
CBFB	NO	NO	NO	NO
CC2D1A	NO	NO	NO	NO
CC2D1B	NO	NO	NO	NO
CCAR1	YES	NO	NO	NO
CCAR2	YES	NO	NO	NO
CCDC186	NO	NO	NO	NO
CCDC51	NO	NO	NO	NO
CCDC77	NO	NO	NO	NO
CCDC82	NO	NO	NO	NO
CCDC88A	NO	NO	NO	NO
CCDC90B	NO	NO	NO	NO
CCDC92	NO	NO	NO	NO
CCM2	NO	NO	NO	NO
CCNB1IP1	NO	NO	NO	NO
CCNE1	NO	NO	NO	NO
CCNK	NO	NO	NO	NO
CCNQ	NO	NO	NO	NO
CCT3	NO	NO	NO	NO
CCT7	NO	NO	NO	NO
CD226	NO	NO	NO	NO
CD302	NO	NO	NO	NO
CD37	NO	NO	NO	NO
CD40	NO	NO	NO	NO
CD46	YES	NO	NO	NO
CD63	NO	NO	NO	NO
CD79B	NO	NO	NO	NO
CDC20	NO	NO	NO	NO
CDC37	NO	NO	NO	NO
CDC7	NO	NO	NO	NO
CDCA3	NO	NO	NO	NO
CDIPT	NO	NO	NO	NO
CDK10	NO	NO	NO	NO
CDK11B	NO	NO	NO	NO
CDK13	YES	NO	YES	NO
CDK16	NO	NO	NO	NO
CDK4	NO	NO	NO	NO
CDK5RAP1	NO	NO	NO	NO
CDK5RAP3	NO	NO	NO	NO
CDK7	NO	NO	NO	NO
CELF2	YES	NO	NO	NO
CEP104	NO	NO	NO	NO
CEP120	NO	NO	NO	NO
CEP170	NO	NO	NO	NO
CEP41	NO	NO	NO	NO
CEP57	NO	NO	NO	NO
CEP76	NO	NO	NO	NO
CEP85L	NO	NO	NO	NO
CERS2	NO	NO	NO	NO
CERS4	YES	NO	NO	NO
CFAP97	NO	NO	NO	NO
CFDP1	NO	NO	NO	NO
CFLAR	NO	NO	NO	NO
CGRRF1	NO	NO	NO	NO
CHCHD7	NO	NO	NO	NO
CHD1L	NO	NO	NO	NO
CHD2	NO	NO	NO	NO
CHD4	YES	NO	NO	NO
CHD8	NO	NO	NO	NO
CHFR	NO	NO	NO	NO
CHID1	NO	NO	NO	NO
CHMP2B	NO	NO	NO	NO
CIAO3	NO	NO	NO	NO
CIB1	NO	NO	NO	NO
CINP	NO	NO	YES	NO
CIZ1	NO	NO	NO	NO
CLASRP	NO	NO	NO	NO
CLCN5	NO	NO	NO	NO
CLCN7	NO	NO	NO	NO
CLDND1	NO	NO	NO	NO
CLEC2D	YES	YES	NO	NO
CLHC1	NO	NO	NO	NO
CLIC1	NO	NO	NO	NO
CLK3	NO	NO	NO	NO
CLN3	NO	NO	NO	NO
CLN6	YES	NO	NO	NO
CLPB	NO	NO	YES	NO
CLPTM1	NO	NO	NO	NO
CLPTM1L	NO	NO	NO	NO
CLSTN3	NO	NO	NO	NO
CLUH	NO	NO	NO	NO
CMC1	NO	NO	NO	NO
CMC2	NO	NO	NO	NO
CNDP2	NO	NO	NO	NO
CNIH1	NO	NO	NO	NO
CNOT1	NO	NO	NO	NO
CNOT2	NO	NO	NO	NO
CNOT3	NO	NO	NO	NO
CNPY2	NO	NO	NO	NO
COA5	NO	NO	NO	NO
COG6	NO	NO	NO	NO
COMMD4	NO	NO	NO	NO
COPA	NO	NO	NO	NO
COPE	NO	NO	NO	NO
COPS6	NO	NO	NO	NO
COPZ1	NO	NO	NO	NO
COQ6	NO	NO	NO	NO
COQ7	NO	NO	NO	NO
COX10-AS1	NO	NO	NO	NO
COX4I1	NO	NO	NO	NO
COX7A2L	NO	NO	NO	NO
CPEB4	NO	NO	NO	NO
CPNE1	YES	NO	NO	NO
CPSF4	NO	NO	NO	NO
CRABP2	NO	NO	NO	NO
CRAMP1	NO	NO	NO	NO
CRBN	NO	NO	NO	NO
CREM	NO	NO	NO	NO
CSNK1A1	YES	NO	NO	NO
CSNK1D	NO	NO	NO	NO
CTC1	NO	NO	NO	NO
CTDSPL2	YES	NO	NO	NO
CTNNB1	NO	NO	NO	NO
CTSH	NO	NO	NO	NO
CTTN	NO	NO	NO	NO
CTU2	NO	NO	NO	NO
CUTA	NO	NO	NO	NO
CUX1	YES	NO	NO	NO
CXorf40A	NO	NO	NO	NO
CYB5RL	NO	NO	NO	NO
CYBC1	NO	NO	NO	NO
CYC1	NO	NO	NO	NO
CYFIP2	NO	NO	NO	NO
CYLD	NO	NO	NO	NO
CYTH2	NO	NO	NO	NO
DALRD3	NO	NO	NO	NO
DANCR	NO	NO	NO	NO
DARS	NO	NO	NO	NO
DARS2	NO	NO	NO	NO
DBF4B	NO	NO	NO	NO
DCAF13	NO	NO	NO	NO
DCAF5	NO	NO	NO	NO
DCAF8	NO	NO	NO	NO
DCTN1	NO	NO	NO	NO
DCTPP1	NO	NO	NO	NO
DCUN1D4	NO	NO	NO	NO
DCUN1D5	YES	NO	NO	NO
DDB2	YES	NO	NO	NO
DDHD1	YES	NO	NO	NO
DDHD2	YES	NO	NO	NO
DDR1	NO	NO	NO	NO
DDX11	NO	NO	NO	NO
DDX17	NO	NO	NO	NO
DDX23	NO	NO	NO	NO
DDX27	NO	NO	NO	NO
DDX39A	NO	NO	NO	NO
DDX41	NO	NO	NO	NO
DDX5	NO	NO	NO	NO
DDX56	NO	NO	NO	NO
DEAF1	NO	NO	NO	NO
DEDD	NO	NO	NO	NO
DEF8	NO	NO	NO	NO
DELE1	NO	NO	NO	NO
DENND1A	NO	NO	NO	NO
DENND1C	NO	NO	NO	NO
DEPDC5	NO	NO	NO	NO
DGCR8	NO	NO	NO	NO
DGKZ	NO	NO	NO	NO
DGLUCY	YES	NO	NO	NO
DHDDS	NO	NO	NO	NO
DHPS	NO	NO	NO	NO
DHRS11	NO	NO	NO	NO
DHRS4-AS1	NO	NO	NO	NO
DHX30	NO	NO	NO	NO
DIAPH1	NO	NO	NO	NO
DIPK1A	NO	NO	NO	NO
DIPK2A	NO	NO	NO	NO
DIS3L	YES	NO	NO	NO
DIS3L2	NO	NO	NO	NO
DLG4	NO	NO	NO	NO
DMAC2	NO	NO	NO	NO
DMKN	NO	NO	NO	NO
DMWD	NO	NO	NO	NO
DNAJB11	NO	NO	NO	NO
DNAJC10	NO	NO	NO	NO
DNAJC11	YES	NO	NO	NO
DNAJC13	NO	NO	NO	NO
DNAJC17	NO	NO	NO	NO
DNAJC19	NO	NO	NO	NO
DNAJC21	NO	NO	NO	NO
DNAJC4	NO	NO	NO	NO
DNAJC7	NO	NO	NO	NO
DNAJC8	NO	NO	NO	NO
DNM1L	NO	NO	NO	NO
DNM2	NO	NO	NO	NO
DNMBP	NO	NO	NO	NO
DNMT1	NO	NO	NO	NO
DNPEP	NO	NO	NO	NO
DOCK10	YES	NO	NO	NO
DOCK7	NO	NO	NO	NO
DOP1A	NO	NO	NO	NO
DPP3	NO	NO	NO	NO
DPP9	NO	NO	NO	NO
DPY19L2P2	NO	NO	NO	NO
DPYSL2	NO	NO	NO	NO
DRG2	NO	NO	NO	NO
DST	NO	NO	NO	NO
DSTYK	NO	NO	NO	NO
DTNB	NO	NO	NO	NO
DTNBP1	NO	NO	NO	NO
DTX2	NO	NO	NO	NO
DUS1L	NO	NO	NO	NO
DUS4L	NO	NO	NO	NO
DUT	NO	NO	NO	NO
DVL1	NO	NO	NO	NO
DVL2	NO	NO	NO	NO
DVL3	NO	NO	NO	NO
DYNC1H1	NO	NO	NO	NO
DYRK1A	YES	NO	NO	NO
DYRK1B	NO	NO	NO	NO
E2F5	NO	NO	NO	NO
EBLN3P	NO	NO	NO	NO
EBPL	NO	NO	NO	NO
ECE1	YES	NO	NO	NO
ECH1	NO	NO	NO	NO
EDC4	NO	NO	NO	NO
EEF1D	NO	NO	NO	NO
EEF2	NO	NO	NO	NO
EFTUD2	NO	NO	NO	NO
EHBP1	NO	NO	NO	NO
EHD1	YES	NO	NO	NO
EHMT1	NO	NO	NO	NO
EI24	NO	NO	NO	NO
EIF2A	YES	NO	NO	NO
EIF2B2	NO	NO	NO	NO
EIF2B5	NO	NO	NO	NO
EIF3B	NO	NO	NO	NO
EIF3C	NO	NO	NO	NO
EIF3G	NO	NO	NO	NO
EIF3I	NO	NO	NO	NO
EIF3K	NO	NO	NO	NO
EIF3L	YES	NO	NO	NO
EIF4A1	NO	NO	NO	NO
EIF4B	NO	NO	NO	NO
EIF4E	YES	NO	NO	NO
EIF4G1	NO	NO	NO	NO
EIF4G2	NO	NO	NO	NO
EIF4H	NO	NO	NO	NO
ELMO1	NO	NO	NO	NO
ELMO2	NO	NO	NO	NO
ELOF1	NO	NO	NO	NO
ELP3	NO	NO	NO	NO
ELP4	NO	NO	NO	NO
ELP5	NO	NO	NO	NO
EML2	NO	NO	NO	NO
EML6	NO	NO	NO	NO
EMSY	NO	NO	NO	NO
ENO1	YES	YES	NO	NO
ENTPD1-AS1	NO	NO	NO	NO
ENTR1	NO	NO	NO	NO
EP400	NO	NO	NO	NO
EPB41	NO	NO	NO	NO
EPB41L2	NO	NO	NO	NO
EPC1	YES	NO	NO	NO
EPS15L1	NO	NO	NO	NO
ERBIN	NO	NO	NO	NO
ERC1	NO	NO	NO	NO
ERCC1	NO	NO	NO	NO
ERCC2	NO	NO	NO	NO
ERCC3	NO	NO	NO	NO
ERCC5	NO	NO	NO	NO
ERCC6L2	NO	NO	YES	NO
ERGIC3	NO	NO	NO	NO
ERI1	NO	NO	NO	NO
ERI2	NO	NO	NO	NO
ERP29	NO	NO	NO	NO
ESRRA	YES	NO	NO	NO
ETF1	NO	NO	NO	NO
ETFA	NO	NO	NO	NO
EVL	NO	NO	NO	NO
EWSR1	NO	NO	NO	NO
EXOC4	NO	NO	NO	NO
EXOC6B	NO	NO	NO	NO
EXOSC5	NO	NO	NO	NO
EXTL3-AS1	NO	NO	NO	NO
EYA1	NO	NO	NO	NO
FADS2	YES	NO	NO	NO
FADS3	NO	NO	NO	NO
FAM120A	NO	NO	NO	NO
FAM122B	NO	NO	NO	NO
FAM193A	NO	NO	NO	NO
FAM207A	NO	NO	NO	NO
FAM219B	NO	NO	NO	NO
FAM228B	NO	NO	NO	NO
FAM234A	NO	NO	NO	NO
FAM86JP	NO	NO	NO	NO
FAM92A	NO	NO	NO	NO
FAN1	NO	NO	NO	NO
FANCA	YES	NO	NO	NO
FANCM	NO	NO	NO	NO
FARP1	NO	NO	NO	NO
FAU	NO	NO	NO	NO
FBH1	NO	NO	NO	NO
FBXL5	NO	NO	NO	NO
FBXL6	NO	NO	NO	NO
FBXO38	NO	NO	NO	NO
FBXO7	YES	NO	NO	NO
FBXO9	NO	NO	NO	NO
FBXW7	NO	NO	NO	NO
FERMT3	NO	NO	NO	NO
FGD5-AS1	NO	NO	NO	NO
FGFR1	YES	NO	NO	NO
FHAD1	NO	NO	NO	NO
FIBP	NO	NO	NO	NO
FKBP11	NO	NO	NO	NO
FLII	NO	NO	NO	NO
FLNB	YES	NO	NO	NO
FLOT1	NO	NO	NO	NO
FLOT2	NO	NO	NO	NO
FNDC3B	YES	NO	NO	NO
FOXM1	YES	NO	NO	NO
FOXN3	NO	NO	NO	NO
FOXRED1	NO	NO	NO	NO
FP236383.3	NO	NO	NO	NO
FTSJ1	NO	NO	NO	NO
FTX	NO	NO	NO	NO
FUBP3	NO	NO	YES	NO
FXYD5	YES	NO	NO	NO
FYN	NO	NO	NO	NO
G6PD	NO	NO	NO	NO
GALT	NO	NO	NO	NO
GAMT	NO	NO	NO	NO
GAPVD1	YES	NO	NO	NO
GAS5	NO	NO	NO	NO
GATAD2B	YES	NO	NO	NO
GBP3	NO	NO	NO	NO
GCC2	NO	NO	NO	NO
GCFC2	NO	NO	YES	NO
GCLC	NO	NO	NO	NO
GEMIN2	NO	NO	NO	NO
GFM1	NO	NO	NO	NO
GFOD1	NO	NO	NO	NO
GGA1	NO	NO	NO	NO
GGA3	NO	NO	NO	NO
GGT1	NO	NO	NO	NO
GIT1	NO	NO	NO	NO
GIT2	NO	NO	NO	NO
GLB1	NO	NO	NO	NO
GLMP	NO	NO	NO	NO
GLS	NO	NO	NO	NO
GLUL	NO	NO	NO	NO
GMPPA	NO	NO	NO	NO
GMPR2	NO	NO	NO	NO
GNAS	NO	NO	NO	NO
GNS	NO	NO	NO	NO
GOLGA4	NO	NO	NO	NO
GOLT1B	NO	NO	NO	NO
GOSR2	NO	NO	NO	NO
GPAA1	NO	NO	NO	NO
GPAT3	NO	NO	NO	NO
GPN1	NO	NO	NO	NO
GPR108	NO	NO	NO	NO
GPX4	NO	NO	NO	NO
GRAMD4	NO	NO	NO	NO
GRAP2	NO	NO	NO	NO
GRHPR	NO	NO	NO	NO
GRINA	NO	NO	NO	NO
GRIPAP1	NO	NO	NO	NO
GSAP	NO	NO	NO	NO
GSE1	NO	NO	NO	NO
GSN	NO	NO	NO	NO
GSS	NO	NO	NO	NO
GSTM4	NO	NO	NO	NO
GSTP1	NO	NO	NO	NO
GTDC1	NO	NO	NO	NO
GTF2H2	NO	NO	NO	NO
GTF2H2C	NO	NO	NO	NO
GTF2I	YES	NO	NO	NO
GTF2IP4	NO	NO	NO	NO
GTF3C1	NO	NO	NO	NO
GUCY1B1	NO	NO	NO	NO
GUSB	NO	NO	NO	NO
HAAO	NO	NO	NO	NO
HACL1	NO	NO	NO	NO
HADH	YES	NO	NO	NO
HADHA	NO	NO	NO	NO
HARS2	NO	NO	NO	NO
HAUS4	NO	NO	NO	NO
HCG18	NO	NO	NO	NO
HCP5	NO	NO	NO	NO
HDAC1	NO	NO	NO	NO
HDAC10	NO	NO	NO	NO
HDAC8	NO	NO	NO	NO
HDGFL2	NO	NO	NO	NO
HDLBP	NO	NO	NO	NO
HEATR5A	NO	NO	NO	NO
HECTD4	NO	NO	NO	NO
HELZ	NO	NO	NO	NO
HERC1	NO	NO	NO	NO
HEXA	NO	NO	NO	NO
HIC2	NO	NO	NO	NO
HINFP	NO	NO	NO	NO
HIP1	NO	NO	NO	NO
HIPK3	NO	NO	NO	NO
HLA-B	NO	NO	NO	NO
HLA-C	NO	NO	NO	NO
HLA-DPA1	YES	NO	NO	NO
HLTF	NO	NO	NO	NO
HM13	YES	NO	NO	NO
HMBS	NO	NO	NO	NO
HMG20B	NO	NO	NO	NO
HMGB2	NO	NO	NO	NO
HMGN2	NO	NO	NO	NO
HMOX2	NO	NO	NO	NO
HNRNPF	NO	NO	NO	NO
HNRNPH1	NO	NO	NO	NO
HNRNPUL1	NO	NO	NO	NO
HOOK2	NO	NO	NO	NO
HOOK3	NO	NO	YES	NO
HPS1	NO	NO	NO	NO
HSD17B4	NO	NO	NO	NO
HSDL2	NO	NO	NO	NO
HSF1	NO	NO	NO	NO
HSF4	NO	NO	NO	NO
HSP90AB1	NO	NO	NO	NO
HSPA8	NO	NO	NO	NO
HSPA9	NO	NO	NO	NO
HSPBP1	NO	NO	NO	NO
HTT	NO	NO	NO	NO
HUS1	NO	NO	NO	NO
HYOU1	NO	NO	NO	NO
IAH1	NO	NO	NO	NO
ICAM2	NO	NO	NO	NO
IFFO1	NO	NO	NO	NO
IFRD2	NO	NO	NO	NO
IFT27	NO	NO	NO	NO
IGHMBP2	NO	NO	NO	NO
ILF3	NO	NO	NO	NO
IMP4	NO	NO	NO	NO
INKA2	NO	NO	NO	NO
INPP5D	YES	NO	NO	NO
INPPL1	NO	NO	NO	NO
INTS11	NO	NO	NO	NO
INTS4	NO	NO	NO	NO
INTS6L	NO	NO	NO	NO
INTS9	NO	NO	NO	NO
IPO4	NO	NO	NO	NO
IQCH	NO	NO	NO	NO
IQGAP2	NO	NO	NO	NO
IRAK1	NO	NO	NO	NO
IRF1	NO	NO	NO	NO
IRF3	NO	NO	NO	NO
IRF9	NO	NO	NO	NO
ISG20L2	NO	NO	NO	NO
ITGB7	NO	NO	NO	NO
ITM2C	NO	NO	NO	NO
ITPR1	YES	NO	NO	NO
ITPRID2	NO	NO	NO	NO
JADE1	NO	NO	NO	NO
JADE2	NO	NO	NO	NO
JMJD7	NO	NO	NO	NO
JMJD8	NO	NO	NO	NO
JPT2	NO	NO	NO	NO
JPX	NO	NO	NO	NO
KANK2	NO	NO	NO	NO
KANSL1	YES	NO	NO	NO
KBTBD3	NO	NO	NO	NO
KBTBD8	NO	NO	NO	NO
KCNAB2	YES	NO	NO	NO
KCNC4	NO	NO	NO	NO
KCNMA1	YES	NO	NO	NO
KCTD17	NO	NO	NO	NO
KCTD7	NO	NO	NO	NO
KCTD9	NO	NO	NO	NO
KDM5C	NO	NO	NO	NO
KDM6B	NO	NO	NO	NO
KDSR	NO	NO	NO	NO
KHDC4	NO	NO	NO	NO
KIF24	NO	NO	NO	NO
KIF3A	NO	NO	NO	NO
KLC1	NO	NO	NO	NO
KLHDC4	YES	NO	NO	NO
KLHL24	NO	NO	NO	NO
KMT2A	NO	NO	NO	NO
KMT2C	YES	NO	NO	NO
KMT5A	NO	NO	NO	NO
KPNA1	NO	NO	NO	NO
KPNA2	NO	NO	NO	NO
KRIT1	NO	NO	NO	NO
KRT7	NO	NO	NO	NO
KTN1	YES	NO	NO	NO
L3MBTL2	NO	NO	NO	NO
LAMTOR1	NO	NO	NO	NO
LARP1	NO	NO	NO	NO
LARP1B	NO	NO	NO	NO
LARP4	NO	NO	NO	NO
LDB3	NO	NO	NO	NO
LDHB	NO	NO	NO	NO
LDLR	NO	NO	NO	NO
LETMD1	NO	NO	NO	NO
LGALS3	NO	NO	NO	NO
LIAS	NO	NO	NO	NO
LIG1	YES	NO	NO	NO
LINC00467	NO	NO	NO	NO
LINC00539	NO	NO	NO	NO
LINC00662	NO	NO	NO	NO
LINC00667	NO	NO	NO	NO
LINC00839	NO	NO	NO	NO
LINC00847	NO	NO	NO	NO
LINC00869	NO	NO	NO	NO
LINC01004	YES	NO	NO	NO
LINC01006	NO	NO	NO	NO
LINC01446	NO	NO	NO	NO
LINC01473	NO	NO	NO	NO
LINC01806	NO	NO	NO	NO
LITAF	NO	NO	NO	NO
LMAN2	NO	NO	NO	NO
LMBRD1	NO	NO	NO	NO
LRP8	NO	NO	NO	NO
LRPAP1	NO	NO	NO	NO
LRRFIP2	YES	NO	NO	NO
LRWD1	NO	NO	NO	NO
LSM14B	NO	NO	NO	NO
LSM5	NO	NO	NO	NO
LSP1P4	NO	NO	NO	NO
LTO1	NO	NO	NO	NO
LUC7L	NO	NO	NO	NO
LY6E	NO	NO	NO	NO
LYPLA1	NO	NO	NO	NO
LYPLA2	NO	NO	NO	NO
LZTR1	NO	NO	NO	NO
MAD2L1	NO	NO	NO	NO
MADD	NO	NO	NO	NO
MAF1	NO	NO	NO	NO
MALINC1	NO	NO	NO	NO
MAN1B1	NO	NO	NO	NO
MAN2A2	NO	NO	NO	NO
MAN2C1	NO	NO	NO	NO
MAP2K2	NO	NO	NO	NO
MAP2K3	NO	NO	NO	NO
MAP3K14	NO	NO	NO	NO
MAP9	NO	NO	NO	NO
MAPKBP1	NO	NO	NO	NO
MARK2	NO	NO	NO	NO
MARK4	NO	NO	NO	NO
MARS	NO	NO	NO	NO
MATR3	NO	NO	NO	NO
MAU2	NO	NO	NO	NO
MBD6	NO	NO	NO	NO
MBNL1	YES	NO	NO	NO
MBOAT7	NO	NO	NO	NO
MBTPS1	NO	NO	NO	NO
MCC	NO	NO	NO	NO
MCL1	NO	NO	NO	NO
MCM4	NO	NO	NO	NO
MCM5	YES	NO	NO	NO
MCPH1	NO	NO	YES	NO
MCRIP1	NO	NO	NO	NO
MDH2	NO	NO	NO	NO
MDM2	YES	NO	NO	NO
MECR	NO	NO	NO	NO
MED12	NO	NO	NO	NO
MED17	NO	NO	NO	NO
MED23	NO	NO	NO	NO
MED24	NO	NO	NO	NO
MEF2C	NO	NO	NO	NO
METTL26	NO	NO	NO	NO
METTL4	NO	NO	NO	NO
MFN1	YES	YES	NO	NO
MFNG	NO	NO	NO	NO
MFSD12	NO	NO	NO	NO
MFSD2A	NO	NO	NO	NO
MGAT1	NO	NO	NO	NO
MGAT4B	NO	NO	NO	NO
MGRN1	NO	NO	NO	NO
MIA2	NO	NO	NO	NO
MICAL3	YES	NO	NO	NO
MIEF1	NO	NO	NO	NO
MIEN1	NO	NO	NO	NO
MIIP	NO	NO	NO	NO
MINDY3	NO	NO	NO	NO
MINK1	NO	NO	NO	NO
MINPP1	NO	NO	NO	NO
MIR4435-2HG	NO	NO	NO	NO
MKNK1	NO	NO	NO	NO
MKS1	NO	NO	NO	NO
MLKL	NO	NO	NO	NO
MLST8	NO	NO	NO	NO
MOGS	NO	NO	NO	NO
MON1A	NO	NO	NO	NO
MPDU1	NO	NO	NO	NO
MPND	NO	NO	NO	NO
MPRIP	NO	NO	NO	NO
MRI1	NO	NO	YES	YES
MRPL17	NO	NO	NO	NO
MRPL2	NO	NO	NO	NO
MRPL20-AS1	NO	NO	NO	NO
MRPL22	NO	NO	NO	NO
MRPL33	NO	NO	NO	NO
MRPL38	NO	NO	NO	NO
MRPL52	NO	NO	NO	NO
MRPL55	NO	NO	NO	NO
MRPS11	NO	NO	NO	NO
MRPS12	NO	NO	NO	NO
MRPS16	NO	NO	NO	NO
MRPS25	NO	NO	NO	NO
MRTFB	NO	NO	NO	NO
MSI2	YES	NO	NO	NO
MSL3	NO	NO	NO	NO
MTA2	NO	NO	NO	NO
MTA3	NO	NO	NO	NO
MTAP	NO	NO	NO	NO
MTF2	NO	NO	NO	NO
MTFR1L	NO	NO	NO	NO
MTG2	NO	NO	NO	NO
MTHFD1	YES	NO	NO	NO
MTHFR	NO	NO	NO	NO
MTHFSD	NO	NO	NO	NO
MTMR3	NO	NO	NO	NO
MTMR4	NO	NO	NO	NO
MTO1	NO	NO	NO	NO
MTRF1	NO	NO	NO	NO
MUS81	NO	NO	NO	NO
MX1	NO	NO	NO	NO
MYBBP1A	NO	NO	NO	NO
MYL12B	NO	NO	NO	NO
MYO19	NO	NO	NO	NO
MYO1D	NO	NO	NO	NO
MYO9A	NO	NO	NO	NO
N4BP1	NO	NO	NO	NO
N4BP2L2	NO	NO	NO	NO
NA	NO	NO	NO	NO
NAA10	NO	NO	NO	NO
NABP2	NO	NO	NO	NO
NACA	NO	NO	NO	NO
NADK2	NO	NO	NO	NO
NAP1L4	YES	NO	NO	NO
NAPA	NO	NO	NO	NO
NAPB	NO	NO	NO	NO
NARF	YES	NO	NO	NO
NAT10	NO	NO	NO	NO
NBEAL2	NO	NO	NO	NO
NBPF26	NO	NO	NO	NO
NCAPD2	NO	NO	NO	NO
NCF1	NO	NO	NO	NO
NCLN	NO	NO	NO	NO
NCOA6	NO	NO	NO	NO
NCOR1	NO	NO	NO	NO
NCOR2	NO	NO	NO	NO
NDUFA10	NO	NO	NO	NO
NDUFAB1	NO	NO	NO	NO
NDUFAF5	NO	NO	NO	NO
NDUFB2	NO	NO	NO	NO
NDUFB5	NO	NO	NO	NO
NDUFV1	NO	NO	NO	NO
NDUFV3	NO	NO	NO	NO
NECAP1	NO	NO	NO	NO
NEK1	NO	NO	NO	NO
NEK6	YES	NO	NO	NO
NEPRO	NO	NO	NO	NO
NEURL4	NO	NO	NO	NO
NF1	NO	NO	NO	NO
NFE2L1	NO	NO	NO	NO
NFKB2	NO	NO	NO	NO
NFKBIL1	NO	NO	NO	NO
NFYC	NO	NO	NO	NO
NIFK-AS1	NO	NO	NO	NO
NIPA1	NO	NO	NO	NO
NIPA2	NO	NO	NO	NO
NISCH	NO	NO	NO	NO
NLRX1	NO	NO	NO	NO
NME6	NO	NO	NO	NO
NNT	NO	NO	NO	NO
NOD1	NO	NO	NO	NO
NOL12	NO	NO	NO	NO
NOL6	NO	NO	NO	NO
NOLC1	NO	NO	NO	NO
NOP2	NO	NO	NO	NO
NPEPPS	NO	NO	NO	NO
NPIPB3	NO	NO	NO	NO
NPLOC4	YES	NO	NO	NO
NPRL3	NO	NO	NO	NO
NR3C1	NO	NO	NO	NO
NRM	NO	NO	NO	NO
NSD1	YES	NO	NO	NO
NSD2	NO	NO	NO	NO
NSMAF	YES	NO	NO	NO
NSRP1	NO	NO	NO	NO
NT5C	NO	NO	NO	NO
NT5C3B	NO	NO	NO	NO
NT5DC2	NO	NO	NO	NO
NTMT1	NO	NO	NO	NO
NUB1	NO	NO	NO	NO
NUBP2	NO	NO	NO	NO
NUCB1	NO	NO	NO	NO
NUMA1	NO	NO	NO	NO
NUP88	NO	NO	NO	NO
NUTM2B-AS1	NO	NO	NO	NO
OAZ1	NO	NO	NO	NO
ODF2	NO	NO	NO	NO
OGDH	NO	NO	NO	NO
OGFR	NO	NO	NO	NO
OPA1	NO	NO	NO	NO
ORMDL1	NO	NO	NO	NO
OSBPL2	NO	NO	NO	NO
OSBPL9	NO	NO	NO	NO
OSER1-DT	NO	NO	NO	NO
OTUB1	NO	NO	NO	NO
OTUD6B	NO	NO	NO	NO
OXA1L	NO	NO	NO	NO
OXR1	NO	NO	NO	NO
P4HB	YES	NO	NO	NO
PABPC1	YES	NO	NO	NO
PABPC4	NO	NO	NO	NO
PACC1	NO	NO	NO	NO
PACS1	NO	NO	NO	NO
PAN2	NO	NO	NO	NO
PANK2	YES	NO	NO	NO
PANK4	NO	NO	NO	NO
PARG	NO	NO	NO	NO
PARK7	NO	NO	NO	NO
PARP6	NO	NO	NO	NO
PASK	NO	NO	NO	NO
PAX5	YES	NO	NO	NO
PAX8-AS1	NO	NO	NO	NO
PCBP1-AS1	NO	NO	NO	NO
PCBP2	NO	NO	NO	NO
PCCA	YES	NO	NO	NO
PCED1A	NO	NO	NO	NO
PCID2	NO	NO	NO	NO
PCNP	NO	NO	NO	NO
PCYT1A	NO	NO	NO	NO
PDCD4	NO	NO	NO	NO
PDE1B	NO	NO	NO	NO
PDE4D	NO	NO	NO	NO
PDE8A	NO	NO	NO	NO
PDHA1	NO	NO	NO	NO
PDIK1L	NO	NO	NO	NO
PDLIM5	NO	NO	NO	NO
PDXDC1	YES	NO	NO	NO
PEPD	NO	NO	NO	NO
PES1	NO	NO	NO	NO
PEX19	NO	NO	NO	NO
PFKP	NO	NO	NO	NO
PGM3	NO	NO	NO	NO
PGS1	YES	NO	NO	NO
PHB	NO	NO	NO	NO
PHB2	NO	NO	NO	NO
PHF1	NO	NO	NO	NO
PHF14	YES	NO	NO	NO
PHF19	NO	NO	NO	NO
PHF6	NO	NO	NO	NO
PHLDA3	NO	NO	NO	NO
PI4KA	NO	NO	NO	NO
PIAS3	NO	NO	NO	NO
PIAS4	NO	NO	NO	NO
PICK1	NO	NO	NO	NO
PIEZO2	NO	NO	NO	NO
PIF1	NO	NO	NO	NO
PIGB	NO	NO	NO	NO
PIGG	NO	NO	NO	NO
PIGQ	NO	NO	NO	NO
PIK3C2B	NO	NO	NO	NO
PIK3R2	NO	NO	NO	NO
PIK3R5	NO	NO	NO	NO
PILRB	YES	NO	NO	NO
PIP4P1	NO	NO	NO	NO
PIP5K1A	YES	NO	NO	NO
PISD	NO	NO	NO	NO
PITPNC1	YES	NO	YES	NO
PITPNM1	NO	NO	NO	NO
PKM	NO	NO	NO	NO
PKP4	NO	NO	NO	NO
PLAC8	NO	NO	NO	NO
PLCB1	YES	NO	NO	NO
PLD3	NO	NO	NO	NO
PLIN3	NO	NO	NO	NO
PLK1	NO	NO	NO	NO
PLOD3	NO	NO	NO	NO
PLS1	NO	NO	NO	NO
PMM2	NO	NO	NO	NO
PMPCA	NO	NO	NO	NO
PNPLA6	NO	NO	NO	NO
POGLUT2	NO	NO	NO	NO
POGZ	YES	NO	NO	NO
POLD4	NO	NO	NO	NO
POLE2	NO	NO	NO	NO
POLG	NO	NO	NO	NO
POLK	NO	NO	NO	NO
POLR1B	NO	NO	NO	NO
POLR1C	NO	NO	NO	NO
POLR2B	YES	NO	NO	NO
POLR3E	NO	NO	NO	NO
POLR3G	NO	NO	NO	NO
POLR3H	NO	NO	NO	NO
POLRMT	NO	NO	NO	NO
POM121C	NO	NO	NO	NO
POMP	NO	NO	NO	NO
POMT2	YES	NO	NO	NO
POP4	NO	NO	NO	NO
POP5	NO	NO	NO	NO
POR	YES	NO	NO	NO
PPFIA1	NO	NO	NO	NO
PPIL3	YES	NO	NO	NO
PPIP5K1	NO	NO	NO	NO
PPOX	NO	NO	NO	NO
PPP1CB	NO	NO	NO	NO
PPP1R12A	NO	NO	NO	NO
PPP2R1A	YES	NO	NO	NO
PPP2R2A	NO	NO	NO	NO
PPP2R5D	NO	NO	NO	NO
PPP3CA	NO	NO	NO	NO
PPP4C	NO	NO	NO	NO
PPP5C	NO	NO	NO	NO
PPP6R1	NO	NO	NO	NO
PPP6R3	YES	NO	NO	NO
PPT1	NO	NO	NO	NO
PRC1	NO	NO	NO	NO
PRCP	NO	NO	NO	NO
PRDX2	NO	NO	NO	NO
PREB	NO	NO	NO	NO
PRIMPOL	NO	NO	NO	NO
PRKAG1	NO	NO	NO	NO
PRKCH	YES	NO	NO	NO
PRKDC	NO	NO	NO	NO
PRMT5	NO	NO	NO	NO
PRMT7	NO	NO	NO	NO
PRPF31	NO	NO	NO	NO
PRPF39	NO	NO	NO	NO
PRPSAP2	NO	NO	NO	NO
PRR14	NO	NO	NO	NO
PRRC2A	NO	NO	NO	NO
PRRC2C	NO	NO	NO	NO
PRXL2C	NO	NO	NO	NO
PSAP	NO	NO	NO	NO
PSD4	YES	NO	NO	NO
PSEN1	NO	NO	NO	NO
PSMB3	NO	NO	NO	NO
PSMB4	NO	NO	NO	NO
PSMB9	NO	NO	NO	NO
PSMC3	NO	NO	NO	NO
PSMC5	NO	NO	NO	NO
PSMC6	NO	NO	NO	NO
PSMD13	NO	NO	NO	NO
PSMD2	NO	NO	NO	NO
PSMD9	NO	NO	NO	NO
PSME1	NO	NO	NO	NO
PSME3	NO	NO	NO	NO
PSMF1	NO	NO	NO	NO
PSMG4	NO	NO	NO	NO
PTBP1	NO	NO	NO	NO
PTCD1	YES	NO	NO	NO
PTCD3	NO	NO	NO	NO
PTENP1	NO	NO	NO	NO
PTGES2	NO	NO	NO	NO
PTK2B	NO	NO	NO	NO
PTMS	NO	NO	NO	NO
PTP4A2	YES	NO	NO	NO
PTPA	NO	NO	NO	NO
PTPN4	NO	NO	NO	NO
PTPRM	NO	NO	NO	NO
PTS	NO	NO	NO	NO
PUS1	NO	NO	NO	NO
PVT1	YES	NO	NO	NO
PWWP3A	NO	NO	NO	NO
PYCR2	NO	NO	NO	NO
QARS	NO	NO	NO	NO
QKI	NO	NO	NO	NO
QPCTL	NO	NO	NO	NO
QRICH1	NO	NO	NO	NO
R3HCC1	NO	NO	NO	NO
RAB11A	NO	NO	NO	NO
RABAC1	NO	NO	NO	NO
RABEPK	NO	NO	NO	NO
RABGAP1L	NO	NO	NO	NO
RABGGTA	NO	NO	NO	NO
RACK1	NO	NO	NO	NO
RAD50	NO	NO	YES	NO
RAD51D	NO	NO	NO	NO
RAD52	NO	NO	NO	NO
RAD54L	NO	NO	NO	NO
RAE1	NO	NO	NO	NO
RANBP1	NO	NO	NO	NO
RANBP3	NO	NO	NO	NO
RAP1B	NO	NO	NO	NO
RAPGEF2	NO	NO	NO	NO
RASAL3	NO	NO	NO	NO
RASSF2	NO	NO	NO	NO
RASSF4	NO	NO	NO	NO
RBFOX2	NO	NO	NO	NO
RBM12	NO	NO	NO	NO
RBM23	NO	NO	NO	NO
RBM33	NO	NO	NO	NO
RBM39	NO	NO	NO	NO
RBM42	NO	NO	NO	NO
RBMX	NO	NO	NO	NO
RBMXL1	NO	NO	NO	NO
RBPJ	YES	NO	NO	NO
RCC1	NO	NO	NO	NO
RCC1L	YES	NO	NO	NO
RCCD1	NO	NO	NO	NO
RCN1	NO	NO	NO	NO
RELA	NO	NO	NO	NO
RELL2	NO	NO	NO	NO
RERE	NO	NO	NO	NO
RETREG2	NO	NO	NO	NO
RFC2	NO	NO	NO	NO
RFXANK	NO	NO	NO	NO
RGS14	NO	NO	NO	NO
RGS3	NO	NO	NO	NO
RHBDD2	NO	NO	NO	NO
RHOH	YES	NO	NO	NO
RHOT2	NO	NO	NO	NO
RIMBP2	YES	NO	NO	NO
RIN2	NO	NO	NO	NO
RIOK1	NO	NO	NO	NO
RIPOR1	NO	NO	NO	NO
RMDN1	NO	NO	NO	NO
RMDN3	NO	NO	NO	NO
RNASEK	NO	NO	NO	NO
RNF10	NO	NO	NO	NO
RNF135	YES	NO	NO	NO
RNF14	NO	NO	NO	NO
RNF144A-AS1	NO	NO	NO	NO
RNF145	NO	NO	NO	NO
RNF167	NO	NO	NO	NO
RNF19A	YES	NO	NO	NO
RNF213	YES	NO	NO	NO
RNF31	NO	NO	NO	NO
RNF40	NO	NO	NO	NO
RNPS1	NO	NO	NO	NO
ROBO1	NO	NO	NO	NO
ROGDI	NO	NO	NO	NO
RPGR	NO	NO	NO	NO
RPL10	NO	NO	NO	NO
RPL13	NO	NO	NO	NO
RPL13A	NO	NO	NO	NO
RPL14	NO	NO	NO	NO
RPL15	NO	NO	NO	NO
RPL17	NO	NO	NO	NO
RPL18	NO	NO	NO	NO
RPL19	NO	NO	NO	NO
RPL29	NO	NO	NO	NO
RPL3	NO	NO	NO	NO
RPL36	NO	NO	NO	NO
RPL7A	NO	NO	NO	NO
RPL8	NO	NO	NO	NO
RPL9	NO	NO	NO	NO
RPLP0	NO	NO	NO	NO
RPS16	NO	NO	NO	NO
RPS19	NO	NO	NO	NO
RPS2	NO	NO	NO	NO
RPS21	NO	NO	NO	NO
RPS24	NO	NO	NO	NO
RPS3	YES	YES	NO	NO
RPS3A	NO	NO	NO	NO
RPS5	NO	NO	NO	NO
RPS6KA1	NO	NO	NO	NO
RPS6KA4	NO	NO	NO	NO
RPS8	NO	NO	NO	NO
RPS9	NO	NO	NO	NO
RPTOR	NO	NO	NO	NO
RRM2	NO	NO	NO	NO
RSL1D1	NO	NO	NO	NO
RSRC1	NO	NO	NO	NO
RTTN	NO	NO	NO	NO
RYK	NO	NO	NO	NO
SAFB	NO	NO	NO	NO
SAFB2	NO	NO	NO	NO
SAMD4B	NO	NO	NO	NO
SAMHD1	NO	NO	NO	NO
SAP30BP	YES	NO	NO	NO
SBDSP1	NO	NO	NO	NO
SCAMP3	NO	NO	NO	NO
SCAP	NO	NO	NO	NO
SCARB1	YES	NO	NO	NO
SCLY	YES	NO	NO	NO
SCRN3	NO	NO	NO	NO
SCYL1	NO	NO	NO	NO
SDF2	NO	NO	NO	NO
SDHA	NO	NO	NO	NO
SEC13	NO	NO	NO	NO
SEC16A	NO	NO	NO	NO
SEC22C	NO	NO	NO	NO
SEC31A	YES	NO	NO	NO
SEC31B	NO	NO	NO	NO
SECISBP2	NO	NO	NO	NO
SELENOH	NO	NO	NO	NO
SEMA4D	NO	NO	NO	NO
SENP2	YES	NO	NO	NO
SENP3	NO	NO	NO	NO
SEPTIN2	NO	NO	NO	NO
SERF1B	NO	NO	NO	NO
SERF2	NO	NO	NO	NO
SETD4	NO	NO	NO	NO
SETD5	NO	NO	NO	NO
SETDB1	NO	NO	NO	NO
SF1	NO	NO	NO	NO
SF3B1	NO	NO	NO	NO
SF3B2	NO	NO	NO	NO
SGSH	NO	NO	NO	NO
SH3BP1	NO	NO	NO	NO
SH3GL1	NO	NO	NO	NO
SH3KBP1	NO	NO	NO	NO
SH3RF1	NO	NO	NO	NO
SH3TC1	NO	NO	NO	NO
SHC1	NO	NO	NO	NO
SHISA5	NO	NO	NO	NO
SHKBP1	NO	NO	NO	NO
SHMT2	NO	NO	NO	NO
SHOC2	NO	NO	YES	YES
SIGIRR	NO	NO	NO	NO
SIGLEC10	NO	NO	NO	NO
SIL1	NO	NO	NO	NO
SIN3B	NO	NO	NO	NO
SINHCAF	NO	NO	NO	NO
SIPA1L3	NO	NO	NO	NO
SIRT1	NO	NO	NO	NO
SIRT7	NO	NO	NO	NO
SLC10A7	NO	NO	NO	NO
SLC11A2	NO	NO	NO	NO
SLC12A4	NO	NO	NO	NO
SLC12A9	NO	NO	NO	NO
SLC25A13	NO	NO	NO	NO
SLC25A23	NO	NO	NO	NO
SLC25A3	NO	NO	NO	NO
SLC25A37	NO	NO	NO	NO
SLC25A39	NO	NO	NO	NO
SLC25A45	NO	NO	NO	NO
SLC29A1	NO	NO	NO	NO
SLC2A11	NO	NO	NO	NO
SLC35A2	NO	NO	NO	NO
SLC35B2	NO	NO	NO	NO
SLC35C2	NO	NO	NO	NO
SLC37A4	NO	NO	NO	NO
SLC38A5	NO	NO	NO	NO
SLC38A6	NO	NO	NO	NO
SLC38A9	NO	NO	NO	NO
SLC41A1	NO	NO	NO	NO
SLC41A3	NO	NO	NO	NO
SLC43A3	NO	NO	NO	NO
SLC44A2	NO	NO	NO	NO
SLC4A2	NO	NO	NO	NO
SLC50A1	NO	NO	NO	NO
SLC52A2	NO	NO	NO	NO
SLC66A1	NO	NO	NO	NO
SLC8B1	NO	NO	NO	NO
SLC9A6	NO	NO	NO	NO
SLMAP	NO	NO	NO	NO
SLU7	NO	NO	NO	NO
SMAD1	NO	NO	NO	NO
SMAD3	YES	NO	NO	NO
SMAD4	YES	NO	NO	NO
SMARCA2	YES	NO	NO	NO
SMARCA4	NO	NO	NO	NO
SMARCB1	NO	NO	NO	NO
SMARCC2	NO	NO	NO	NO
SMC6	NO	NO	NO	NO
SMCHD1	YES	NO	NO	NO
SMG7	NO	NO	NO	NO
SMG9	NO	NO	NO	NO
SMIM12	NO	NO	NO	NO
SMIM7	NO	NO	NO	NO
SMPD4	NO	NO	NO	NO
SMYD2	YES	NO	NO	NO
SND1	NO	NO	NO	NO
SNHG1	NO	NO	NO	NO
SNHG11	NO	NO	NO	NO
SNHG14	NO	NO	NO	NO
SNHG15	NO	NO	NO	NO
SNHG17	NO	NO	NO	NO
SNHG20	NO	NO	NO	NO
SNHG29	NO	NO	NO	NO
SNHG32	NO	NO	NO	NO
SNHG5	NO	NO	NO	NO
SNRNP35	NO	NO	NO	NO
SNRPA	NO	NO	NO	NO
SNRPN	NO	NO	NO	NO
SNX12	NO	NO	NO	NO
SNX4	YES	NO	NO	NO
SNX5	YES	NO	NO	NO
SOD1	YES	NO	NO	NO
SOD2	NO	NO	NO	NO
SPAG7	NO	NO	NO	NO
SPAG9	NO	NO	NO	NO
SPAST	NO	NO	NO	NO
SPATA13	NO	NO	NO	NO
SPATA5L1	NO	NO	NO	NO
SPDL1	NO	NO	NO	NO
SPECC1L	NO	NO	NO	NO
SPEN	NO	NO	NO	NO
SPG11	NO	NO	NO	NO
SPG7	NO	NO	NO	NO
SPIDR	NO	NO	NO	NO
SPIN1	NO	NO	NO	NO
SPN	NO	NO	NO	NO
SPNS1	NO	NO	NO	NO
SPOP	NO	NO	NO	NO
SPPL2B	NO	NO	NO	NO
SPTAN1	NO	NO	NO	NO
SRCAP	NO	NO	NO	NO
SREBF2	YES	NO	NO	NO
SRM	NO	NO	NO	NO
SRP14	NO	NO	NO	NO
SRPK2	NO	NO	NO	NO
SRR	NO	NO	NO	NO
SRRM1	YES	NO	NO	NO
SRRM2	NO	NO	NO	NO
SRRT	NO	NO	NO	NO
SRSF1	NO	NO	NO	NO
SRSF10	NO	NO	NO	NO
SRSF2	NO	NO	NO	NO
SRSF4	NO	NO	NO	NO
SSBP3	NO	NO	NO	NO
SSBP4	NO	NO	NO	NO
ST3GAL3	NO	NO	NO	NO
ST3GAL5	NO	NO	NO	NO
ST6GALNAC6	NO	NO	NO	NO
STAG2	NO	NO	NO	NO
STARD3	NO	NO	NO	NO
STAU2	NO	NO	NO	NO
STIMATE	NO	NO	NO	NO
STK10	NO	NO	NO	NO
STK11	NO	NO	NO	NO
STK25	NO	NO	NO	NO
STOML1	NO	NO	NO	NO
STRADA	YES	NO	NO	NO
STRN4	NO	NO	NO	NO
STUB1	NO	NO	NO	NO
STX16	NO	NO	NO	NO
STX5	YES	NO	NO	NO
STXBP2	NO	NO	NO	NO
SUGP1	NO	NO	NO	NO
SUMF2	YES	NO	NO	NO
SUN2	NO	NO	NO	NO
SUPT20H	NO	NO	NO	NO
SUPT7L	NO	NO	NO	NO
SYK	NO	NO	NO	NO
SYMPK	YES	NO	NO	NO
SYNE2	NO	NO	NO	NO
TAF1D	NO	NO	NO	NO
TAF4B	NO	NO	NO	NO
TAF6	NO	NO	NO	NO
TAMM41	NO	NO	NO	NO
TANK	YES	NO	NO	NO
TAP1	NO	NO	NO	NO
TAP2	NO	NO	NO	NO
TAPT1	NO	NO	NO	NO
TARBP2	NO	NO	NO	NO
TARDBP	NO	NO	NO	NO
TARSL2	NO	NO	NO	NO
TBC1D10B	NO	NO	NO	NO
TBC1D14	YES	NO	NO	NO
TBC1D23	NO	NO	NO	NO
TBC1D9B	NO	NO	NO	NO
TBCD	NO	NO	NO	NO
TBCK	NO	NO	NO	NO
TBP	NO	NO	NO	NO
TBRG4	NO	NO	NO	NO
TCF25	NO	NO	NO	NO
TCF7	YES	NO	NO	NO
TCOF1	NO	NO	NO	NO
TCTN3	YES	NO	NO	NO
TECR	NO	NO	NO	NO
TENT2	NO	NO	NO	NO
TESK1	NO	NO	NO	NO
TEX264	NO	NO	NO	NO
THADA	NO	NO	NO	NO
THAP4	NO	NO	NO	NO
THAP6	NO	NO	NO	NO
TIA1	NO	NO	NO	NO
TIMM23B	YES	NO	NO	NO
TIMM44	NO	NO	NO	NO
TJP2	NO	NO	NO	NO
TKT	NO	NO	NO	NO
TLE3	NO	NO	NO	NO
TLE4	NO	NO	NO	NO
TLE5	NO	NO	NO	NO
TLN1	NO	NO	NO	NO
TM4SF19	NO	NO	NO	NO
TM7SF2	NO	NO	NO	NO
TMCO3	NO	NO	NO	NO
TMCO4	YES	NO	NO	NO
TMED3	NO	NO	NO	NO
TMEM116	NO	NO	NO	NO
TMEM126B	NO	NO	NO	NO
TMEM129	NO	NO	NO	NO
TMEM14B	NO	NO	NO	NO
TMEM150A	NO	NO	NO	NO
TMEM161A	NO	NO	NO	NO
TMEM18	NO	NO	NO	NO
TMEM198B	NO	NO	NO	NO
TMEM205	NO	NO	NO	NO
TMEM219	NO	NO	NO	NO
TMEM222	NO	NO	NO	NO
TMEM53	NO	NO	NO	NO
TMEM59	NO	NO	NO	NO
TMEM63B	NO	NO	NO	NO
TMPO	YES	NO	YES	YES
TNFAIP1	NO	NO	NO	NO
TNIP2	NO	NO	NO	NO
TNPO2	YES	NO	NO	NO
TOGARAM1	NO	NO	NO	NO
TP53	NO	NO	NO	NO
TP53BP1	NO	NO	NO	NO
TP53RK	NO	NO	NO	NO
TP73-AS1	NO	NO	NO	NO
TPM4	YES	NO	NO	NO
TRAK1	NO	NO	NO	NO
TRAP1	NO	NO	NO	NO
TRAPPC10	NO	NO	NO	NO
TRAPPC12	YES	NO	NO	NO
TRAPPC2L	NO	NO	NO	NO
TRAPPC8	NO	NO	NO	NO
TRIM16	YES	NO	NO	NO
TRIM25	NO	NO	NO	NO
TRIM28	NO	NO	NO	NO
TRIM56	NO	NO	NO	NO
TRIM8	NO	NO	NO	NO
TRIOBP	NO	NO	NO	NO
TRMT10B	NO	NO	NO	NO
TRMU	NO	NO	NO	NO
TRPT1	NO	NO	NO	NO
TSC2	NO	NO	NO	NO
TSC22D2	NO	NO	NO	NO
TSPAN17	NO	NO	NO	NO
TSPAN4	NO	NO	NO	NO
TTK	NO	NO	NO	NO
TTLL3	YES	NO	NO	NO
TTLL4	NO	NO	YES	NO
TUBA4A	NO	NO	NO	NO
TUBA8	NO	NO	NO	NO
TUBBP1	NO	NO	NO	NO
TUBD1	NO	NO	NO	NO
TUBG1	NO	NO	NO	NO
TUBGCP2	NO	NO	NO	NO
TUBGCP4	NO	NO	NO	NO
TUFM	NO	NO	NO	NO
TULP3	NO	NO	NO	NO
TXN2	NO	NO	NO	NO
TXNDC9	NO	NO	NO	NO
TXNRD1	NO	NO	NO	NO
TXNRD2	NO	NO	NO	NO
TYK2	NO	NO	NO	NO
U2SURP	NO	NO	NO	NO
UBA5	NO	NO	NO	NO
UBAP2L	NO	NO	NO	NO
UBB	NO	NO	NO	NO
UBE2D3	NO	NO	NO	NO
UBE2M	NO	NO	NO	NO
UBE3A	NO	NO	NO	NO
UBR1	NO	NO	NO	NO
UBR4	NO	NO	NO	NO
UBR5	NO	NO	YES	NO
UBR5-AS1	NO	NO	NO	NO
UBTF	NO	NO	NO	NO
UBXN1	NO	NO	NO	NO
UBXN11	NO	NO	NO	NO
UBXN6	NO	NO	NO	NO
UCK1	NO	NO	NO	NO
UCKL1	NO	NO	NO	NO
UNC45A	NO	NO	NO	NO
UPF1	NO	NO	NO	NO
UQCC1	NO	NO	NO	NO
UQCRC1	NO	NO	NO	NO
UROD	NO	NO	NO	NO
USF2	NO	NO	NO	NO
USP10	NO	NO	NO	NO
USP11	NO	NO	NO	NO
USP19	NO	NO	NO	NO
USP28	NO	NO	NO	NO
USP36	NO	NO	NO	NO
USP39	NO	NO	NO	NO
USP40	NO	NO	NO	NO
USP5	NO	NO	NO	NO
VARS	NO	NO	NO	NO
VASP	NO	NO	NO	NO
VAV1	NO	NO	NO	NO
VCAM1	NO	NO	NO	NO
VDAC2	NO	NO	NO	NO
VEZT	NO	NO	NO	NO
VPS13D	NO	NO	NO	NO
VPS28	NO	NO	NO	NO
VPS29	NO	NO	NO	NO
VPS45	NO	NO	NO	NO
VPS72	NO	NO	NO	NO
WAKMAR2	NO	NO	NO	NO
WAPL	NO	NO	NO	NO
WASF1	NO	NO	NO	NO
WBP1L	NO	NO	NO	NO
WBP2	NO	NO	NO	NO
WDR1	NO	NO	NO	NO
WDR20	YES	NO	NO	NO
WDR37	NO	NO	NO	NO
WDR4	NO	NO	NO	NO
WDR41	NO	NO	NO	NO
WDR46	NO	NO	NO	NO
WDR48	NO	NO	NO	NO
WDR59	NO	NO	NO	NO
WDR81	NO	NO	YES	NO
WDR90	NO	NO	NO	NO
WNK1	NO	NO	NO	NO
WRNIP1	NO	NO	NO	NO
WTAP	NO	NO	NO	NO
WWP2	NO	NO	NO	NO
XIAP	NO	NO	NO	NO
XIST	NO	NO	NO	NO
XPO6	YES	NO	NO	NO
XRCC3	NO	NO	NO	NO
YARS	NO	NO	NO	NO
YBX3	NO	NO	NO	NO
YDJC	NO	NO	NO	NO
YIF1B	NO	NO	NO	NO
YPEL5	NO	NO	NO	NO
YWHAB	NO	NO	NO	NO
YWHAE	YES	NO	NO	NO
YWHAZ	NO	NO	NO	NO
ZBTB21	NO	NO	NO	NO
ZC3H11A	NO	NO	NO	NO
ZC3H4	NO	NO	NO	NO
ZC3HC1	NO	NO	NO	NO
ZDHHC4	NO	NO	NO	NO
ZDHHC5	NO	NO	NO	NO
ZEB1	NO	NO	NO	NO
ZFAND1	NO	NO	NO	NO
ZFAS1	NO	NO	NO	NO
ZFAT	YES	NO	NO	NO
ZFYVE1	NO	NO	NO	NO
ZFYVE26	NO	NO	NO	NO
ZGRF1	NO	NO	NO	NO
ZMIZ2	NO	NO	NO	NO
ZMYM5	NO	NO	NO	NO
ZMYND8	YES	NO	NO	NO
ZNF138	NO	NO	NO	NO
ZNF16	NO	NO	NO	NO
ZNF18	NO	NO	NO	NO
ZNF181	NO	NO	NO	NO
ZNF195	YES	NO	NO	NO
ZNF236	NO	NO	NO	NO
ZNF282	NO	NO	NO	NO
ZNF331	NO	NO	NO	NO
ZNF37A	NO	NO	NO	NO
ZNF410	NO	NO	NO	NO
ZNF433	NO	NO	NO	NO
ZNF451	NO	NO	NO	NO
ZNF462	YES	NO	NO	NO
ZNF512	NO	NO	NO	NO
ZNF576	NO	NO	NO	NO
ZNF692	NO	NO	NO	NO
ZNF706	NO	NO	NO	NO
ZNF714	NO	NO	NO	NO
ZNF766	NO	NO	NO	NO
ZNF821	NO	NO	NO	NO
ZNF827	NO	NO	NO	NO
ZNF83	YES	NO	NO	NO
ZNRD1	NO	NO	NO	NO
ZSCAN25	NO	NO	NO	NO
ZYX	NO	NO	NO	NO
ZZEF1	NO	NO	NO	NO

### Sheet: lncPCED1b kd
alternatively transcribed genes (opposite modulated transcripts ) (adj p-Value< 0.05)	Intronic editing (pvalue< 0.05)	Sequence-specific Intronic editing (pvalue< 0.05)	3'UTR editing (pvalue< 0.05)	Sequence-specific 3'UTR editing (pvalue< 0.05)
HSD17B10	NO	NO	NO	NO
HSP90AA1	YES	NO	NO	NO
PSMA3	NO	NO	NO	NO
NA	NO	NO	NO	NO
MPP6	NO	NO	NO	NO
CDC7	YES	NO	NO	NO
HDHD3	NO	NO	NO	NO
POLK	YES	NO	NO	NO
MSTO1	NO	NO	NO	NO
EIF3K	NO	NO	NO	NO
TUBA4A	NO	NO	NO	NO
CALU	NO	NO	NO	NO
MTX2	NO	NO	NO	NO
TRNT1	NO	NO	NO	NO
RBM39	YES	NO	NO	NO
SNRPA1	YES	NO	NO	NO
PPHLN1	YES	NO	NO	NO
PLEKHA8P1	NO	NO	NO	NO
RINT1	YES	NO	NO	NO
LRPPRC	NO	NO	NO	NO
REEP5	NO	NO	NO	NO
B9D1	NO	NO	NO	NO
HERC2	NO	NO	NO	NO
RBM25	NO	NO	NO	NO
NDUFS3	NO	NO	NO	NO
NNT	NO	NO	NO	NO
DNAJB11	NO	NO	NO	NO
SHOC2	YES	NO	NO	NO
TMPO	YES	NO	NO	NO
TPRKB	NO	NO	NO	NO
CEP78	NO	NO	NO	NO
CD226	NO	NO	NO	NO
PTS	NO	NO	NO	NO
PARP6	NO	NO	NO	NO
PPP3CC	NO	NO	NO	NO
EIF4A1	NO	NO	NO	NO
FUBP1	NO	NO	NO	NO
HSPA9	NO	NO	NO	NO
SPIDR	YES	NO	NO	NO
MRRF	NO	NO	NO	NO
VDAC2	NO	NO	NO	NO
NDST2	NO	NO	NO	NO
SAAL1	YES	NO	NO	NO
SRP9	YES	NO	NO	NO
BPTF	YES	NO	NO	NO
RPL15	NO	NO	NO	NO
CFL1	NO	NO	NO	NO
PBLD	NO	NO	NO	NO
FAM192A	NO	NO	NO	NO
USP36	NO	NO	NO	NO
RPS14	NO	NO	NO	NO
GAPVD1	NO	NO	NO	NO
MSL3	NO	NO	NO	NO
TACC3	NO	NO	NO	NO
POLR2B	YES	NO	NO	NO
WNK1	YES	NO	NO	NO
PPP2R2A	NO	NO	NO	NO
AURKB	YES	NO	NO	NO
CPNE1	NO	NO	NO	NO
PDLIM5	NO	NO	NO	NO
MRTFB	NO	NO	NO	NO
AC021054.1	NO	NO	NO	NO
ATAT1	NO	NO	NO	NO
ZEB1	NO	NO	NO	NO
MSI2	YES	NO	NO	NO
NR2C1	NO	NO	NO	NO
RANBP1	NO	NO	NO	NO
SF3B1	NO	NO	NO	NO
HNRNPC	NO	NO	NO	NO
IL6ST	YES	NO	NO	NO
PCID2	YES	NO	NO	NO
ZC3H15	NO	NO	NO	NO
DYNC1I2	NO	NO	YES	NO
TNIK	NO	NO	NO	NO
SUMF2	NO	NO	NO	NO
MS4A1	NO	NO	NO	NO
TRAF3	YES	NO	NO	NO
SEC31A	NO	NO	NO	NO
DHX30	NO	NO	NO	NO
NFATC3	NO	NO	NO	NO
CTNNB1	NO	NO	NO	NO
CSNK2A1	NO	NO	NO	NO
ATR	YES	NO	NO	NO
SNRNP35	NO	NO	NO	NO
ST3GAL3	NO	NO	NO	NO
NOL6	NO	NO	NO	NO
YWHAZ	NO	NO	NO	NO
CLN3	NO	NO	NO	NO
DBI	NO	NO	NO	NO
DTNBP1	NO	NO	NO	NO
UBA5	NO	NO	NO	NO
HNRNPA2B1	NO	NO	NO	NO
FIGNL1	NO	NO	NO	NO
ICK	NO	NO	NO	NO
SYNE2	NO	NO	NO	NO
C7orf50	NO	NO	NO	NO
MBNL1	YES	NO	NO	NO
CD46	YES	NO	NO	NO
DNA2	YES	NO	NO	NO
PPP1CB	YES	NO	NO	NO
NUMA1	NO	NO	NO	NO
TRAPPC4	NO	NO	NO	NO
LMBR1	NO	NO	NO	NO
NUP214	NO	NO	NO	NO
DNMT1	YES	NO	NO	NO
DNM2	YES	NO	NO	NO
VPS29	NO	NO	NO	NO
ZC3HC1	NO	NO	NO	NO
ERC1	NO	NO	NO	NO
GOLGA4	YES	NO	NO	NO
CNIH4	NO	NO	NO	NO
NEK2	NO	NO	NO	NO
DSTYK	NO	NO	NO	NO
CACYBP	NO	NO	NO	NO
LMNA	NO	NO	NO	NO
ATE1	NO	NO	NO	NO
SEC23IP	NO	NO	NO	NO
MYO6	NO	NO	NO	NO
IRAK1	NO	NO	NO	NO
NOLC1	NO	NO	NO	NO
CCDC18	NO	NO	NO	NO
SLC9A6	NO	NO	NO	NO
LEPROT	NO	NO	NO	NO
GNAS	NO	NO	NO	NO
TOE1	NO	NO	NO	NO
CTPS1	NO	NO	NO	NO
TIMM8A	NO	NO	NO	NO
FPGS	NO	NO	NO	NO
EIF3I	NO	NO	NO	NO
POLE3	NO	NO	NO	NO
WDR46	NO	NO	NO	NO
PPT2	NO	NO	NO	NO
YME1L1	YES	NO	NO	NO
TPP2	YES	NO	NO	NO
TLE4	NO	NO	NO	NO
PARK7	NO	NO	NO	NO
KCNAB2	YES	NO	NO	NO
CASK	NO	NO	NO	NO
NDUFA5	NO	NO	NO	NO
IST1	YES	NO	NO	NO
TAB3	NO	NO	NO	NO
ELF2	NO	NO	NO	NO
TRMU	NO	NO	NO	NO
CWC27	NO	NO	NO	NO
GREB1	NO	NO	NO	NO
PPIP5K1	NO	NO	NO	NO
RFC1	NO	NO	NO	NO
PSMF1	NO	NO	NO	NO
SMARCA2	YES	NO	NO	NO
RPS9	NO	NO	NO	NO
CSNK1D	NO	NO	NO	NO
ORMDL1	NO	NO	NO	NO
CASP3	NO	NO	NO	NO
NAA10	NO	NO	NO	NO
AAAS	NO	NO	NO	NO
TTC7A	YES	NO	NO	NO
RPL23A	NO	NO	NO	NO
PFDN6	NO	NO	NO	NO
ASL	NO	NO	NO	NO
EIF3C	NO	NO	NO	NO
SNHG32	NO	NO	NO	NO
NCOR1	NO	NO	NO	NO
PSMA1	YES	NO	NO	NO
CADPS2	NO	NO	NO	NO
KHSRP	NO	NO	NO	NO
AFDN	NO	NO	NO	NO
CDK11A	NO	NO	NO	NO
THADA	NO	NO	NO	NO
EWSR1	NO	NO	NO	NO
BTRC	NO	NO	NO	NO
MFF	NO	NO	NO	NO
SERF2	NO	NO	NO	NO
CCDC126	NO	NO	NO	NO
PCYT1A	NO	NO	NO	NO
JADE1	NO	NO	NO	NO
CD164	NO	NO	NO	NO
ACAD10	NO	NO	NO	NO
GLB1	NO	NO	NO	NO
CNOT10	NO	NO	NO	NO
GAS5	NO	NO	NO	NO
SLMAP	NO	NO	NO	NO
DNAJC10	NO	NO	NO	NO
MTAP	NO	NO	YES	YES
MREG	NO	NO	NO	NO
FNBP1	YES	NO	NO	NO
CORO1C	NO	NO	NO	NO
ANXA2	NO	NO	NO	NO
ADAL	NO	NO	NO	NO
RNASEH2B	NO	NO	NO	NO
TMED3	NO	NO	NO	NO
SDCBP	NO	NO	NO	NO
MEIS2	NO	NO	NO	NO
UQCC1	NO	NO	NO	NO
ARFRP1	NO	NO	NO	NO
MAP4K2	NO	NO	NO	NO
TNPO2	NO	NO	NO	NO
CCDC88A	NO	NO	NO	NO
SMARCAL1	NO	NO	NO	NO
OTUB1	NO	NO	NO	NO
STAG3L3	NO	NO	NO	NO
RAD52	NO	NO	NO	NO
TOP3B	NO	NO	NO	NO
TBC1D5	NO	NO	NO	NO
CYB561D1	NO	NO	NO	NO
PILRB	NO	NO	NO	NO
PARP3	NO	NO	NO	NO
IP6K2	NO	NO	NO	NO
TBCK	NO	NO	NO	NO
TSC2	NO	NO	NO	NO
PPT1	NO	NO	NO	NO
RBM12	NO	NO	NO	NO
PARN	NO	NO	NO	NO
FASTKD1	NO	NO	NO	NO
PCED1A	NO	NO	YES	NO
OSBPL2	NO	NO	NO	NO
EIF4G1	NO	NO	NO	NO
OSER1-DT	NO	NO	NO	NO
HCFC1	NO	NO	NO	NO
VPS8	NO	NO	NO	NO
DTX2	NO	NO	NO	NO
FANCI	NO	NO	NO	NO
TRA2A	NO	NO	NO	NO
SNHG17	NO	NO	NO	NO
OGDH	NO	NO	NO	NO
FBXO7	NO	NO	NO	NO
CCNT2	YES	NO	NO	NO
GTF2H1	NO	NO	NO	NO
FKBP11	NO	NO	NO	NO
HCG18	NO	NO	NO	NO
PRMT1	NO	NO	NO	NO
IQCG	NO	NO	NO	NO
SEMA4D	NO	NO	NO	NO
BBX	NO	NO	NO	NO
CYTIP	YES	NO	NO	NO
FAM207A	NO	NO	NO	NO
DEDD	NO	NO	NO	NO
RBBP4	NO	NO	NO	NO
CERS2	NO	NO	NO	NO
GUSB	NO	NO	NO	NO
TUBGCP3	NO	NO	NO	NO
SREBF2	YES	NO	NO	NO
HMGN2	NO	NO	NO	NO
NDFIP2	NO	NO	NO	NO
TLN1	NO	NO	NO	NO
CAMTA1	YES	NO	NO	NO
ZYX	NO	NO	NO	NO
NUB1	NO	NO	NO	NO
CBWD2	NO	NO	NO	NO
ISG20L2	NO	NO	NO	NO
NHLRC3	NO	NO	NO	NO
PCCB	NO	NO	NO	NO
RSRC1	NO	NO	NO	NO
RPL13	NO	NO	NO	NO
SUPT20H	NO	NO	NO	NO
RPL21	NO	NO	NO	NO
ATG4B	NO	NO	YES	NO
ABHD16A	NO	NO	NO	NO
NDUFAF5	YES	NO	NO	NO
RPL13A	NO	NO	NO	NO
RPL37A	NO	NO	NO	NO
USP37	NO	NO	NO	NO
AFF4	NO	NO	NO	NO
SMC6	NO	NO	NO	NO
C2CD2	NO	NO	NO	NO
GTF3A	YES	NO	NO	NO
CAPZB	YES	NO	NO	NO
FAM120AOS	NO	NO	NO	NO
NUTM2B-AS1	NO	NO	NO	NO
USP40	NO	NO	NO	NO
RPL12	NO	NO	NO	NO
BRD8	NO	NO	NO	NO
RPS8	NO	NO	NO	NO
DLGAP1	NO	NO	NO	NO
HIVEP3	NO	NO	NO	NO
NSFL1C	NO	NO	NO	NO
CASP8	YES	NO	NO	NO
ABI1	NO	NO	NO	NO
DARS	NO	NO	NO	NO
SAP18	NO	NO	NO	NO
SLC38A5	NO	NO	NO	NO
ACTN4	NO	NO	NO	NO
TM2D1	NO	NO	NO	NO
MACF1	NO	NO	NO	NO
SNHG29	NO	NO	NO	NO
BPNT1	NO	NO	NO	NO
MALINC1	NO	NO	NO	NO
GNPDA1	NO	NO	NO	NO
SUB1	NO	NO	NO	NO
MMAA	NO	NO	NO	NO
RACK1	NO	NO	NO	NO
DDR1	NO	NO	NO	NO
IBTK	NO	NO	NO	NO
FAM193B	NO	NO	NO	NO
PPP3CA	NO	NO	NO	NO
38777	NO	NO	NO	NO
GTF2H2B	NO	NO	NO	NO
CEP120	NO	NO	NO	NO
RUFY1	NO	NO	NO	NO
CPLANE1	NO	NO	NO	NO
PAM	NO	NO	NO	NO
MATR3	NO	NO	NO	NO
SSBP2	NO	NO	NO	NO
ANAPC13	NO	NO	NO	NO
STARD4	NO	NO	NO	NO
FCHO2	NO	NO	NO	NO
MEF2C	NO	NO	NO	NO
ZFAND1	NO	NO	NO	NO
HSF4	NO	NO	NO	NO
TUBBP1	NO	NO	NO	NO
MCM4	NO	NO	NO	NO
INTS8	NO	NO	NO	NO
ZNF706	NO	NO	NO	NO
FAM49B	NO	NO	NO	NO
ELP3	NO	NO	NO	NO
TMEM68	NO	NO	NO	NO
BIN3	NO	NO	NO	NO
MRPL22	NO	NO	NO	NO
C11orf80	NO	NO	NO	NO
TXNRD1	NO	NO	NO	NO
PACS1	NO	NO	NO	NO
RPLP2	NO	NO	NO	NO
PITPNM1	NO	NO	NO	NO
RPS3	YES	YES	NO	NO
PUM1	YES	NO	NO	NO
JAML	NO	NO	NO	NO
TAF1D	NO	NO	NO	NO
ASCC1	NO	NO	NO	NO
SSBP3	NO	NO	NO	NO
UBTF	NO	NO	NO	NO
LRP8	NO	NO	NO	NO
MUTYH	NO	NO	NO	NO
TPT1	NO	NO	NO	NO
CLINT1	NO	NO	NO	NO
ARNTL	NO	NO	NO	NO
FOXRED1	NO	NO	NO	NO
SLC43A3	NO	NO	NO	NO
INKA2	NO	NO	NO	NO
GPR68	NO	NO	NO	NO
OGFOD2	NO	NO	NO	NO
ASB8	NO	NO	NO	NO
MELK	NO	NO	NO	NO
SNHG1	NO	NO	NO	NO
DDX11	NO	NO	NO	NO
CACNB4	NO	NO	NO	NO
CEP57	NO	NO	NO	NO
ZNF410	NO	NO	NO	NO
TIPARP	NO	NO	NO	NO
EPS8	NO	NO	NO	NO
RAP1B	YES	NO	NO	NO
FCRLA	NO	NO	NO	NO
PPP1R12A	YES	NO	NO	NO
CD63	NO	NO	NO	NO
CDK4	NO	NO	NO	NO
VEZT	NO	NO	NO	NO
SCRN3	NO	NO	NO	NO
RPLP0	NO	NO	NO	NO
TROAP	NO	NO	NO	NO
SART3	NO	NO	NO	NO
SP1	NO	NO	NO	NO
NAP1L1	NO	NO	NO	NO
GIT2	NO	NO	NO	NO
STAT6	NO	NO	NO	NO
PSEN1	NO	NO	NO	NO
DNAL1	NO	NO	NO	NO
SHMT2	NO	NO	NO	NO
PRKCH	YES	NO	NO	NO
WDR20	YES	NO	NO	NO
SRSF5	NO	NO	NO	NO
HAUS4	NO	NO	NO	NO
GMPR2	NO	NO	NO	NO
SRP14	NO	NO	NO	NO
ZNF839	YES	NO	NO	NO
LDLR	NO	NO	NO	NO
CD79B	NO	NO	NO	NO
AKAP13	YES	NO	NO	NO
RABGGTA	NO	NO	NO	NO
MAN2A2	NO	NO	NO	NO
TUBGCP4	NO	NO	NO	NO
CHD9	YES	NO	NO	NO
ANKRD11	NO	NO	NO	NO
PRMT7	NO	NO	NO	NO
ERI2	NO	NO	NO	NO
SNUPN	NO	NO	NO	NO
GCSH	NO	NO	NO	NO
CLCN7	NO	NO	NO	NO
CNN2	NO	NO	NO	NO
TMEM208	NO	NO	NO	NO
ZKSCAN2	NO	NO	NO	NO
C16orf58	NO	NO	NO	NO
CNTROB	NO	NO	NO	NO
GOSR2	YES	NO	NO	NO
TRAP1	NO	NO	NO	NO
BAIAP2	NO	NO	NO	NO
RPL17	NO	NO	NO	NO
ENOSF1	YES	NO	NO	NO
ARHGDIA	NO	NO	NO	NO
THOC1	NO	NO	NO	NO
DDX5	NO	NO	NO	NO
TRIM16	NO	NO	NO	NO
ANP32E	NO	NO	NO	NO
RAD51D	NO	NO	NO	NO
EZH1	NO	NO	NO	NO
ACLY	NO	NO	NO	NO
SLC44A2	NO	NO	NO	NO
PTBP1	NO	NO	NO	NO
FAM210A	NO	NO	NO	NO
ATP5F1D	NO	NO	NO	NO
H3F3B	NO	NO	NO	NO
CXXC1	NO	NO	NO	NO
PRELID3A	NO	NO	NO	NO
RBM42	NO	NO	NO	NO
NFATC1	NO	NO	NO	NO
ERCC1	YES	NO	NO	NO
ZNF766	NO	NO	NO	NO
ZNF480	NO	NO	NO	NO
RPS11	NO	NO	NO	NO
FCHO1	YES	NO	NO	NO
MAP2K2	NO	NO	NO	NO
SMG9	NO	NO	NO	NO
RPS19	NO	NO	YES	NO
SNRNP70	NO	NO	NO	NO
ZNF83	YES	NO	NO	NO
HDDC2	NO	NO	NO	NO
PLCG1	NO	NO	NO	NO
DDHD1	NO	NO	NO	NO
MSANTD3	NO	NO	NO	NO
PDCD6	NO	NO	NO	NO
DDB2	YES	NO	NO	NO
CSNK1G2	NO	NO	NO	NO
GCLC	NO	NO	NO	NO
NAP1L4	YES	NO	NO	NO
SAMD9	NO	NO	NO	NO
OSBPL9	NO	NO	NO	NO
EHMT1	NO	NO	NO	NO
CELF2	YES	NO	NO	NO
DVL1	NO	NO	NO	NO
EXOC7	NO	NO	NO	NO
POLG	NO	NO	NO	NO
STRADA	NO	NO	NO	NO
KANSL1	YES	NO	NO	NO
STIM2	NO	NO	NO	NO
PIGN	NO	NO	NO	NO
ST3GAL5	NO	NO	NO	NO
RTTN	NO	NO	NO	NO
SAMHD1	NO	NO	NO	NO
SMARCB1	NO	NO	NO	NO
SPAST	NO	NO	NO	NO
ZBED3-AS1	NO	NO	NO	NO
VPS45	NO	NO	NO	NO
SPG7	YES	NO	NO	NO
DYNC1H1	NO	NO	NO	NO
HARS2	NO	NO	NO	NO
CHD8	NO	NO	NO	NO
PTPN2	NO	NO	NO	NO
EIF4A3	NO	NO	NO	NO
AL117329.1	NO	NO	NO	NO
GTF3C3	NO	NO	NO	NO
ERCC5	NO	NO	NO	NO
CALM2	NO	NO	NO	NO
LINC00467	NO	NO	NO	NO
RBM15	NO	NO	NO	NO
SNHG8	NO	NO	NO	NO
SNHG14	NO	NO	NO	NO
PCBP1-AS1	NO	NO	NO	NO
SNHG5	NO	NO	NO	NO
COX10-AS1	NO	NO	NO	NO
AL627309.5	NO	NO	NO	NO
FGD5-AS1	NO	NO	NO	NO
LINC00877	NO	NO	NO	NO
